# The Organelle in the Ointment: cryptic mitochondria account for many unknown sequences in cross-species microbiome comparisons

**DOI:** 10.1101/2021.02.23.431501

**Authors:** Dylan Sonett, Tanya Brown, Johan Bengtsson-Palme, Jacqueline L. Padilla-Gamiño, Jesse R. Zaneveld

**Affiliations:** School of Pharmacy, University of Washington, Seattle, Washington, USA; University of Washington, Bothell, School of Science, Technology, Engineering, and Mathematics, Division of Biological Sciences, Bothell, WA, USA; Division of Systems and Synthetic Biology, Department of Life Sciences, Chalmers University of Technology, Gothenburg, Sweden; Department of Infectious Diseases, Institute of Biomedicine, Sahlgrenska Academy, University of Gothenburg, Gothenburg, Sweden; Centre for Antibiotic Resistance Research (CARe) at the University of Gothenburg, Gothenburg, Sweden; University of Washington, School of Aquatic and Fisheries Sciences, Seattle, WA, USA

**Keywords:** microbiome analysis, animal microbiomes, mitochondrial diversity, amplicon sequencing, mitochondria

## Abstract

The genomes of mitochondria and chloroplasts contain ribosomal RNA (rRNA) genes, reflecting their evolutionary ancestry as free-living bacteria prior to endosymbiosis. In microbiome studies of animals, plants, or other eukaryotic hosts, these organellar rRNAs are often amplified. If identified, they can be discarded, merely reducing sequencing depth. However, incorrectly annotated mitochondrial reads may compromise statistical analysis by distorting relative abundances of free-living microbes. We quantified this by reanalyzing 7,459 samples from seven 16S rRNA sequencing studies, including the microbiomes of 927 unique animal genera. We find that under-annotation of cryptic mitochondrial reads affects multiple of these large-scale cross-species microbiome comparisons, and can be severe in some samples. It also varies between host species, potentially biasing cross-species microbiome comparisons. We propose a straightforward solution: by supplementing existing taxonomies with diverse mitochondrial rRNA sequences, we resolve up to 97% of unique unclassified sequences in some entire studies as mitochondrial (14% averaged across all studies), without increasing false positive annotations in mitochondria-free mock communities. Overall, improved annotation decreases the proportion of unknown sequences by ≥10-fold in 2,262 of 7,459 samples (30%), including representatives from 5 of 7 studies examined. While standard DADA2 analyses are severely affected, the default positive filter in Deblur run through QIIME2 discards many divergent mitochondrial sequences, preventing bias in analysis, but also making analysis of these sequences more difficult. We recommend leveraging mitochondrial sequence diversity to better identify, remove and analyze mitochondrial rRNA gene sequences in microbiome studies.
