## Supplementary material for "The Organelle in the Ointment: cryptic mitochondria account for many unknown sequences in cross-species microbiome comparisons": Table S4

### Sheet: S4 Reference counts
Supplementary Data Table 4.
Organelle sequence counts by reference database. Counts of reference sequences annotated as "Mitochondria" or "Chloroplast" in the Greengenes (13_8) or SILVA (v138) reference taxonomy, before and after supplementation with sequences from Metaxa2 (mitochondria and chloroplasts) and Phytoref (chloroplasts only).
database	total sequences in databasee	organelle	sequences annotaded as specific organelle
Greengenes	203452	mitochondria	221
Greengenes_extended	213320	mitochondria	3600
Greengenes	203452	chloroplasts	1546
Greengenes_extended	213320	chloroplasts	8035
SILVA	313734	mitochondria	420
SILVA_extended	323602	mitochondria	3799
SILVA	313734	chloroplasts	3549
SILVA_extended	323602	chloroplasts	10038
